# The Phenotype-Genotype Reference Map: Improving biobank data science through replication

**DOI:** 10.1101/2022.09.07.506932

**Authors:** Lisa Bastarache, Sarah Delozier, Anita Pandit, Jing He, Adam Lewis, Aubrey C Annis, Jonathon LeFaive, Joshua C. Denny, Robert J. Carroll, Jacob J. Hughey, Matthew Zawistowski, Josh F. Peterson

## Abstract

Population-scale biobanks linked to electronic health record data provide vast opportunity to extend our knowledge of human genetics. While biobanks have already proven their value to research, data quality remains an important concern. Here we introduce the phenotype-genotype reference map (PGRM), a set of 5,879 genetic associations from 523 GWAS publications that can be used for high-throughput replication experiments in biobank data. We tested the PGRM on five ancestry-specific cohorts drawn from four established, independent biobanks and found evidence of robust replications across a wide array of phenotypes. We defined simple replication measures and show how these can be applied to any EHR-linked biobank to detect data corruption and to empirically assess parameters for phenome-wide studies. Finally, we used the PGRM to determine factors associated with reproducibility of GWAS results.
