## Supplement table 1 for "The Phenotype-Genotype Reference Map: Improving biobank data science through replication"

Mapped_trait_URI	mapped_trait	phecode	phecode_string
http://purl.obolibrary.org/obo/HP_0000023	Inguinal hernia	550.1	Inguinal hernia
http://purl.obolibrary.org/obo/HP_0000093	Proteinuria	269	Proteinuria
http://purl.obolibrary.org/obo/HP_0000132	Menorrhagia	626.12	Excessive or frequent menstruation
http://purl.obolibrary.org/obo/HP_0000545	Myopia	367.1	Myopia
http://purl.obolibrary.org/obo/HP_0000790	Hematuria	593	Hematuria
http://purl.obolibrary.org/obo/HP_0001822	Hallux valgus	735.3	Hallux valgus (Bunion)
http://purl.obolibrary.org/obo/MONDO_0002009	major depressive disorder	296.22	Major depressive disorder
http://purl.obolibrary.org/obo/MONDO_0024647	urolithiasis	594	Urinary calculus
http://purl.obolibrary.org/obo/MONDO_0043424	digestive system infectious disease	008	Intestinal infection
http://www.ebi.ac.uk/efo/EFO_0000095	chronic lymphocytic leukemia	204.12	Lymphoid leukemia, chronic
http://www.ebi.ac.uk/efo/EFO_0000178	gastric carcinoma	151	Cancer of stomach
http://www.ebi.ac.uk/efo/EFO_0000182	hepatocellular carcinoma	155.1	Malignant neoplasm of liver, primary
http://www.ebi.ac.uk/efo/EFO_0000183	Hodgkins lymphoma	201	Hodgkin's disease
http://www.ebi.ac.uk/efo/EFO_0000249	Alzheimer's disease	290.11	Alzheimer's disease
http://www.ebi.ac.uk/efo/EFO_0000253	amyotrophic lateral sclerosis	334.21	Amyotrophic Lateral Sclerosis
http://www.ebi.ac.uk/efo/EFO_0000270	asthma	495	Asthma
http://www.ebi.ac.uk/efo/EFO_0000275	atrial fibrillation	427.21	Atrial fibrillation
http://www.ebi.ac.uk/efo/EFO_0000280	Barrett's esophagus	530.13	Barrett's esophagus
http://www.ebi.ac.uk/efo/EFO_0000289	bipolar disorder	296.1	Bipolar
http://www.ebi.ac.uk/efo/EFO_0000292	bladder carcinoma	189.21	Malignant neoplasm of bladder
http://www.ebi.ac.uk/efo/EFO_0000305	breast carcinoma	174.11	Malignant neoplasm of female breast
http://www.ebi.ac.uk/efo/EFO_0000384	Crohn's disease	555.1	Regional enteritis
http://www.ebi.ac.uk/efo/EFO_0000398	dermatomyositis	709.5	Dermatomyositis
http://www.ebi.ac.uk/efo/EFO_0000474	epilepsy	345.1	Epilepsy
http://www.ebi.ac.uk/efo/EFO_0000516	glaucoma	365	Glaucoma
http://www.ebi.ac.uk/efo/EFO_0000537	hypertension	401	Hypertension
http://www.ebi.ac.uk/efo/EFO_0000612	myocardial infarction	411.2	Myocardial infarction
http://www.ebi.ac.uk/efo/EFO_0000614	narcolepsy with cataplexy	347	Cataplexy and narcolepsy
http://www.ebi.ac.uk/efo/EFO_0000649	periodontitis	523.3	Periodontitis (acute or chronic)
http://www.ebi.ac.uk/efo/EFO_0000660	polycystic ovary syndrome	256.4	Polycystic ovaries
http://www.ebi.ac.uk/efo/EFO_0000676	psoriasis	696.4	Psoriasis
http://www.ebi.ac.uk/efo/EFO_0000681	renal cell carcinoma	189.11	Malignant neoplasm of kidney, except pelvis
http://www.ebi.ac.uk/efo/EFO_0000685	rheumatoid arthritis	714.1	Rheumatoid arthritis
http://www.ebi.ac.uk/efo/EFO_0000692	schizophrenia	295.1	Schizophrenia
http://www.ebi.ac.uk/efo/EFO_0000699	Sjogren syndrome	709.2	Sicca syndrome
http://www.ebi.ac.uk/efo/EFO_0000707	squamous cell carcinoma	172.22	Squamous cell carcinoma
http://www.ebi.ac.uk/efo/EFO_0000717	systemic scleroderma	709.3	Systemic sclerosis
http://www.ebi.ac.uk/efo/EFO_0000729	ulcerative colitis	555.2	Ulcerative colitis
http://www.ebi.ac.uk/efo/EFO_0000731	uterine fibroid	218.1	Uterine leiomyoma
http://www.ebi.ac.uk/efo/EFO_0000756	melanoma	172.1	Melanomas of skin, dx or hx
http://www.ebi.ac.uk/efo/EFO_0000768	idiopathic pulmonary fibrosis	504.1	Idiopathic fibrosing alveolitis
http://www.ebi.ac.uk/efo/EFO_0001054	leprosy	031.1	Leprosy
http://www.ebi.ac.uk/efo/EFO_0001059	cataract	366	Cataract
http://www.ebi.ac.uk/efo/EFO_0001060	celiac disease	557.1	Celiac disease
http://www.ebi.ac.uk/efo/EFO_0001061	cervical carcinoma	180.1	Cervical cancer
http://www.ebi.ac.uk/efo/EFO_0001065	endometriosis	615	Endometriosis
http://www.ebi.ac.uk/efo/EFO_0001071	lung carcinoma	165.1	Cancer of bronchus; lung
http://www.ebi.ac.uk/efo/EFO_0001073	obesity	278.1	Obesity
http://www.ebi.ac.uk/efo/EFO_0001075	ovarian carcinoma	184.11	Malignant neoplasm of ovary
http://www.ebi.ac.uk/efo/EFO_0001358	post-traumatic stress disorder	300.9	Posttraumatic stress disorder
http://www.ebi.ac.uk/efo/EFO_0001359	type I diabetes mellitus	250.1	Type 1 diabetes
http://www.ebi.ac.uk/efo/EFO_0001360	type II diabetes mellitus	250.2	Type 2 diabetes
http://www.ebi.ac.uk/efo/EFO_0001361	pulmonary arterial hypertension	415.21	Primary pulmonary hypertension
http://www.ebi.ac.uk/efo/EFO_0001365	age-related macular degeneration	362.29	Macular degeneration (senile) of retina NOS
http://www.ebi.ac.uk/efo/EFO_0001365, http://www.ebi.ac.uk/efo/EFO_0004683	age-related macular degeneration, wet macular degeneration	362.22	Macular degeneration, wet
http://www.ebi.ac.uk/efo/EFO_0001378	multiple myeloma	204.4	Multiple myeloma
http://www.ebi.ac.uk/efo/EFO_0001422	cirrhosis of liver	571.51	Cirrhosis of liver without mention of alcohol
http://www.ebi.ac.uk/efo/EFO_0001645	coronary artery disease	411.4	Coronary atherosclerosis
http://www.ebi.ac.uk/efo/EFO_0001663	prostate carcinoma	185	Cancer of prostate
http://www.ebi.ac.uk/efo/EFO_0002506	osteoarthritis	740	Osteoarthrosis
http://www.ebi.ac.uk/efo/EFO_0002508	Parkinson's disease	332	Parkinson's disease
http://www.ebi.ac.uk/efo/EFO_0002609	juvenile idiopathic arthritis	714.2	Juvenile rheumatoid arthritis
http://www.ebi.ac.uk/efo/EFO_0002618	pancreatic carcinoma	157	Pancreatic cancer
http://www.ebi.ac.uk/efo/EFO_0002690	systemic lupus erythematosus	695.42	Systemic lupus erythematosus
http://www.ebi.ac.uk/efo/EFO_0002892	thyroid carcinoma	193	Thyroid cancer
http://www.ebi.ac.uk/efo/EFO_0002916	esophageal carcinoma	150	Cancer of esophagus
http://www.ebi.ac.uk/efo/EFO_0003063	polymyositis	709.4	Polymyositis
http://www.ebi.ac.uk/efo/EFO_0003108	essential tremor	333.1	Essential tremor
http://www.ebi.ac.uk/efo/EFO_0003144	heart failure	428	Congestive heart failure; nonhypertensive
http://www.ebi.ac.uk/efo/EFO_0003761	unipolar depression	296.22	Major depressive disorder
http://www.ebi.ac.uk/efo/EFO_0003767	inflammatory bowel disease	555	Inflammatory bowel disease and other gastroenteritis and colitis
http://www.ebi.ac.uk/efo/EFO_0003778	psoriatic arthritis	696.42	Psoriatic arthropathy
http://www.ebi.ac.uk/efo/EFO_0003779	Hashimoto's thyroiditis	245.21	Chronic lymphocytic thyroiditis
http://www.ebi.ac.uk/efo/EFO_0003780	Behcet's syndrome	711.3	Behcet's syndrome
http://www.ebi.ac.uk/efo/EFO_0003821	migraine disorder	340	Migraine
http://www.ebi.ac.uk/efo/EFO_0003829	alcohol dependence	317.1	Alcoholism
http://www.ebi.ac.uk/efo/EFO_0003870	brain aneurysm	433.5	Cerebral aneurysm
http://www.ebi.ac.uk/efo/EFO_0003882	osteoporosis	743.1	Osteoporosis
http://www.ebi.ac.uk/efo/EFO_0003884	chronic kidney disease	585.3	Chronic renal failure [CKD]
http://www.ebi.ac.uk/efo/EFO_0003885	multiple sclerosis	335	Multiple sclerosis
http://www.ebi.ac.uk/efo/EFO_0003888	attention deficit hyperactivity disorder	313.1	Attention deficit hyperactivity disorder
http://www.ebi.ac.uk/efo/EFO_0003898	ankylosing spondylitis	715.2	Ankylosing spondylitis
http://www.ebi.ac.uk/efo/EFO_0003918	obstructive sleep apnea	327.32	Obstructive sleep apnea
http://www.ebi.ac.uk/efo/EFO_0003948	gastroesophageal reflux disease	530.11	GERD
http://www.ebi.ac.uk/efo/EFO_0004190	open-angle glaucoma	365.1	Open-angle glaucoma
http://www.ebi.ac.uk/efo/EFO_0004192	alopecia areata	704.11	Alopecia Areata
http://www.ebi.ac.uk/efo/EFO_0004193	basal cell carcinoma	172.21	Basal cell carcinoma
http://www.ebi.ac.uk/efo/EFO_0004197	hepatitis B virus infection	070.2	Viral hepatitis B
http://www.ebi.ac.uk/efo/EFO_0004208	Vitiligo	694.1	Vitiligo
http://www.ebi.ac.uk/efo/EFO_0004210	gallstones	574.1	Cholelithiasis
http://www.ebi.ac.uk/efo/EFO_0004211	Hypertriglyceridemia	272.12	Hyperglyceridemia
http://www.ebi.ac.uk/efo/EFO_0004212	Keloid	701.4	Keloid scar
http://www.ebi.ac.uk/efo/EFO_0004213	otosclerosis	383	Otosclerosis
http://www.ebi.ac.uk/efo/EFO_0004214	Abdominal Aortic Aneurysm	442.11	Abdominal aortic aneurysm
http://www.ebi.ac.uk/efo/EFO_0004215	anorexia nervosa	305.21	Anorexia nervosa
http://www.ebi.ac.uk/efo/EFO_0004220	chronic hepatitis C virus infection	070.3	Viral hepatitis C
http://www.ebi.ac.uk/efo/EFO_0004229	Dupuytren Contracture	728.71	Contracture of palmar fascia [Dupuytren's disease]
http://www.ebi.ac.uk/efo/EFO_0004230	endometrial neoplasm	182	Malignant neoplasm of uterus
http://www.ebi.ac.uk/efo/EFO_0004232	eosinophilic esophagitis	530.15	Eosinophilic esophagitis
http://www.ebi.ac.uk/efo/EFO_0004235	exfoliation syndrome	365.5	Pseudoexfoliation glaucoma
http://www.ebi.ac.uk/efo/EFO_0004237	Graves disease	242.1	Graves' disease
http://www.ebi.ac.uk/efo/EFO_0004239	chronic hepatitis B virus infection	070.2	Viral hepatitis B
http://www.ebi.ac.uk/efo/EFO_0004246	mucocutaneous lymph node syndrome	446.2	Acute febrile mucocutaneous lymph node syndrome (Kawasaki disease)
http://www.ebi.ac.uk/efo/EFO_0004251	myeloproliferative disorder	200	Myeloproliferative disease
http://www.ebi.ac.uk/efo/EFO_0004252	nasopharyngeal neoplasm	149.2	Cancer of nasopharynx
http://www.ebi.ac.uk/efo/EFO_0004253	nephrolithiasis	594.1	Calculus of kidney
http://www.ebi.ac.uk/efo/EFO_0004261	osteitis deformans	731.1	Osteitis deformans [Paget's disease of bone]
http://www.ebi.ac.uk/efo/EFO_0004265	peripheral arterial disease	443.9	Peripheral vascular disease, unspecified
http://www.ebi.ac.uk/efo/EFO_0004268	sclerosing cholangitis	575.1	Cholangitis
http://www.ebi.ac.uk/efo/EFO_0004269	cardiac arrhythmia	427	Cardiac dysrhythmias
http://www.ebi.ac.uk/efo/EFO_0004270	restless legs syndrome	327.71	Restless legs syndrome
http://www.ebi.ac.uk/efo/EFO_0004274	gout	274.1	Gout
http://www.ebi.ac.uk/efo/EFO_0004288	colonic neoplasm	153.2	Colon cancer
http://www.ebi.ac.uk/efo/EFO_0004308	leukocyte count	288.1	Decreased white blood cell count
http://www.ebi.ac.uk/efo/EFO_0004321	attempted suicide	297.2	Suicide or self-inflicted injury
http://www.ebi.ac.uk/efo/EFO_0004465	fasting blood glucose measurement	250.41	Impaired fasting glucose
http://www.ebi.ac.uk/efo/EFO_0004530	triglyceride measurement	272.12	Hyperglyceridemia
http://www.ebi.ac.uk/efo/EFO_0004606	gallbladder neoplasm	159.3	Malignant neoplasm of gallbladder and extrahepatic bile ducts
http://www.ebi.ac.uk/efo/EFO_0004629	von Willebrand factor measurement	286.11	Von willebrand's disease
http://www.ebi.ac.uk/efo/EFO_0004683	wet macular degeneration	362.22	Macular degeneration, wet
http://www.ebi.ac.uk/efo/EFO_0004698	insomnia	327.4	Insomnia
http://www.ebi.ac.uk/efo/EFO_0004705	hypothyroidism	244	Hypothyroidism
http://www.ebi.ac.uk/efo/EFO_0004710	pelvic organ prolapse	618	Genital prolapse
http://www.ebi.ac.uk/efo/EFO_0004718	vascular dementia	290.16	Vascular dementia
http://www.ebi.ac.uk/efo/EFO_0005088	testicular carcinoma	187.2	Malignant neoplasm of testis
http://www.ebi.ac.uk/efo/EFO_0005297	Granulomatosis with Polyangiitis	446.4	Wegener's granulomatosis
http://www.ebi.ac.uk/efo/EFO_0005773	retinal detachment	361	Retinal detachments and defects
http://www.ebi.ac.uk/efo/EFO_0005773, http://www.ebi.ac.uk/efo/EFO_0010698	retinal detachment, retinal break	361	Retinal detachments and defects
http://www.ebi.ac.uk/efo/EFO_0005842	colorectal cancer	153	Colorectal cancer
http://www.ebi.ac.uk/efo/EFO_0005854	allergic rhinitis	476	Allergic rhinitis
http://www.ebi.ac.uk/efo/EFO_0005917	generalised epilepsy	345.11	Generalized convulsive epilepsy
http://www.ebi.ac.uk/efo/EFO_0005940	psychotic symptoms	295.3	Psychosis
http://www.ebi.ac.uk/efo/EFO_0006527	smoking status measurement	318	Tobacco use disorder
http://www.ebi.ac.uk/efo/EFO_0006788	anxiety disorder	300	Anxiety disorders
http://www.ebi.ac.uk/efo/EFO_0006861	male breast carcinoma	174.2	Breast cancer [male]
http://www.ebi.ac.uk/efo/EFO_0007149	appendicitis	540.1	Appendicitis
http://www.ebi.ac.uk/efo/EFO_0008400	susceptibility to chickenpox measurement	079.1	Varicella infection
http://www.ebi.ac.uk/efo/EFO_0008401	susceptibility to shingles measurement	053	Herpes zoster
http://www.ebi.ac.uk/efo/EFO_0008402	susceptibility to cold sores measurement	054	Herpes simplex
http://www.ebi.ac.uk/efo/EFO_0008403	susceptibility to mononucleosis measurement	079.2	Infectious mononucleosis
http://www.ebi.ac.uk/efo/EFO_0008405	susceptibility to hepatitis B infection measurement	070.2	Viral hepatitis B
http://www.ebi.ac.uk/efo/EFO_0008407	susceptibility to Mycobacterium tuberculosis infection measurement	010	Tuberculosis
http://www.ebi.ac.uk/efo/EFO_0008410	susceptibility to pneumonia measurement	480	Pneumonia
http://www.ebi.ac.uk/efo/EFO_0009458, http://www.ebi.ac.uk/efo/EFO_0003829	alcohol use disorder measurement, alcohol dependence	317.1	Alcoholism
http://www.ebi.ac.uk/efo/EFO_0009552	hemorrhoid	455	Hemorrhoids
http://www.ebi.ac.uk/efo/EFO_0009959	diverticular disease	562.2	Diverticulitis
http://www.ebi.ac.uk/efo/EFO_1000024	chronic rhinosinusitis	475	Chronic sinusitis
http://www.ebi.ac.uk/efo/EFO_1000391	Nasal Cavity Polyp	471	Nasal polyps
http://www.ebi.ac.uk/efo/EFO_1000657	rectum cancer	153.3	Malignant neoplasm of rectum, rectosigmoid junction, and anus
http://www.ebi.ac.uk/efo/EFO_1001161	rheumatic heart disease	394	Rheumatic disease of the heart valves
http://www.ebi.ac.uk/efo/EFO_1001209	temporal arteritis	446.5	Giant cell arteritis
http://www.ebi.ac.uk/efo/EFO_1001460	diverticulitis	562.2	Diverticulitis
http://www.ebi.ac.uk/efo/EFO_1001492	atrophic macular degeneration	362.21	Macular degeneration, dry
http://www.ebi.ac.uk/efo/EFO_1001494	psoriasis vulgaris	696.41	Psoriasis vulgaris
http://www.ebi.ac.uk/efo/EFO_1001512	endometrial carcinoma	182	Malignant neoplasm of uterus
http://www.ebi.ac.uk/efo/EFO_1001857	Takayasu arteritis	446.7	Takayasu's disease
http://www.ebi.ac.uk/efo/EFO_1001950	colon carcinoma	153.2	Colon cancer
http://www.orpha.net/ORDO/Orphanet_2573	Moyamoya disease	433.32	Moyamoya disease
http://www.orpha.net/ORDO/Orphanet_3389	Tuberculosis	010	Tuberculosis
http://www.orpha.net/ORDO/Orphanet_797	Sarcoidosis	697	Sarcoidosis
http://www.orpha.net/ORDO/Orphanet_98974	Fuchs endothelial corneal dystrophy	364.51	Fuchs' dystrophy
http://purl.obolibrary.org/obo/HP:0001635	Congestive heart failure	428	Congestive heart failure; nonhypertensive
